# Mechanistic origin of drug interactions between translation-inhibiting antibiotics

**DOI:** 10.1101/843920

**Authors:** Bor Kavčič, Gašper Tkačik, Tobias Bollenbach

**Affiliations:** IST Austria, 3400 Klosterneuburg, Austria; Institute for Biological Physics, University of Cologne, 50937 Cologne, Germany

**Keywords:** antibiotics, drug combinations, drug interaction mechanisms, growth laws, bacterial physiology, translation, translation inhibitors, ribosomes, translation factors, ribosome traffic jams

## Abstract

Antibiotics that interfere with translation, when combined, interact in diverse and difficult-to-predict ways. Here, we demonstrate that these interactions can be accounted for by “translation bottlenecks”: points in the translation cycle where antibiotics block ribosomal progression. To elucidate the underlying mechanisms of drug interactions between translation inhibitors, we generated translation bottlenecks genetically using inducible control of translation factors that regulate well-defined translation cycle steps. These perturbations accurately mimicked antibiotic action and their interactions, supporting that the interplay of different translation bottlenecks causes these interactions. We further showed that the kinetics of drug uptake and binding together with growth laws allows direct prediction of a large fraction of observed interactions, yet fails for suppression. Simultaneously varying two translation bottlenecks in the same cell revealed how the dense traffic of ribosomes and competition for translation factors results in previously unexplained suppression. This result highlights the importance of “continuous epistasis” in bacterial physiology.
