## Supplemental Table 1 for "Mechanistic origin of drug interactions between translation-inhibiting antibiotics"

### Sheet: Sheet1
Type	Chemical name	Catalog numbers	Supplier
Antibiotics	Kanamycin Sulfate	K4000-5G	Sigma-Aldrich
	Tetracycline hydrate	268054-25G	Sigma-Aldrich
	Streptomycin sulfate	S6501-25G	Sigma-Aldrich
	Lincomycin hydrocloride	62143-1G/5G	Sigma-Aldrich
	Fusidic acid sodium salt	F0881-1G/5G	Sigma-Aldrich
	Capreomycin sulfate	C4142-1G	Sigma-Aldrich
	Kasugamycin hydrochloride	K4013-10G	Sigma-Aldrich
	Erythromycin hydrate	856193-25G	Sigma-Aldrich
	Chloramphenicol	C0378-25G	Sigma-Aldrich
	Lamotrigine	2652	AvaChem
	Trimethoprim	92131-5G	Sigma-Aldrich
	Spectinomycin Sulfate	PHR1441-1H	Fluka
	Ampicillin sodium salt	A9518-5G	Sigma-Aldrich
Inducers	IPTG	2316.4	Roth
	anhydrotetracycline	631310	Takara
	anhydrotetracycline hydrochloride	37919-100MG-R	Sigma-Aldrich
Media	LB	L3022	Sigma-Aldrich
