## Supplemental Table 2 for "Mechanistic origin of drug interactions between translation-inhibiting antibiotics"

### Sheet: infB
primer name	sequence	template	additional comment
oEcoRI-infB-F	CCG GAATTC ATTAAAGAGGAGAAAGGTACC GGAACAGCATGACAGATGTAACG	genome	for subcloning infB into pZA12-GFP (digested with EcoRI and HindIII)
oHindIII-infB-R	CGC AAGCTT CCTTAAGCAATGGTACGTTGG	genome	for subcloning infB into pZA12-GFP (digested with EcoRI and HindIII)
fullpKD13-BamHI	CGC GGATCC CC GGAATTAATTCTCATGT	pKD13	Used in full-plasmid PCR for effective double digestion of pKD13 with SalI+BamHI
fullpKD13-SalI-R	ACGC GTCGAC CTGCAGTTCGAAGT	pKD13	Used in full-plasmid PCR for effective double digestion of pKD13 with SalI+BamHI
oSalI-Plac-F	ACGC GTCGAC TCGAGAATTGTGAGCGGATAACA	pZA12-infB	Amplification of Plac-infB-TrrnB fragment for subcloning into pKD13
oBamHI-infB-R	CGC GGATCC TCTAGGGCGGCGGATTTG	pZA12-infB	Amplification of Plac-infB-TrrnB fragment for subcloning into pKD13
del-infB_F	GCTGGTTCGGTGACGAAGCGTAATAAACTGTAGCAGGAAGGAACAGCATG ATTCCGGGGATCCGTCGACC	pKD13	deletion of infB
del-infB_R	GCCTTATCCCGCATGGAACCCTAAAAACCTTAAGCAATGGTACGTTGGAT TGTAGGCTGGAGCTGCTTCG	pKD13	deletion of infB
infB-locF	ACTGTAGCAGGAAGGAACAGC	genome	verification of infB deletion
infB-locR	TCCCGCATGGAACCCTAAAA	genome	verification of infB deletion

### Sheet: fusA
primer name	sequence	template	additional comment
fullpKD13-KpnI	GG GGTACC TTTCTCCTCTTTAATGAATT	pKD13-Plac-GFP	Full plasmid PCR to introduce SpeI/KpnI into pKD13-Plac-x
fullpKD13-SpeI	GG ACTAGT TTAATTAGCTGAGTCTAGAGGCATCA	pKD13-Plac-GFP	Full plasmid PCR to introduce SpeI/KpnI into pKD13-Plac-x
oKpnI-fusA-F	GG GGTACC ATGGCTCGTACAACACCCATC	genome	for subcloning into PCR of pKD13-Plac-GFP with introduced additional SpeI (digested with SpeI and KpnI)
oSpeI-fusA-R	G ACTAGT TTATTTACCACGGGCTTCAATTACG	genome	for subcloning into PCR of pKD13-Plac-GFP with introduced additional SpeI (digested with SpeI and KpnI)
del-fusA_F	CTTTGGGCTACTTAAATTGAACGCCTAAAAGATAAACGAGGAAACAAATG ATTCCGGGGATCCGTCGACC	pKD13	deletion of fusA
del-fusA_R	GCACGGGACTTTGGTATTAACCCTTAGGCTTATTTACCACGGGCTTCAAT TGTAGGCTGGAGCTGCTTCG	pKD13	deletion of fusA
fusA-locF	GCGCTTCCAGTAAGCAGC	genome	verification of fusA deletion
fusA-locR	TAGTGACGGGTCGGGGTGTC	genome	verification of fusA deletion
Ptet-fusA	TCGAACTGCAGGTCGACTCGAGTCCCTATCAGTGATAGAGATTGACATCCCTATCAGTGATAGAGATACT GAGCACATCAGCAGGACGCACTGACC	pKD13-Plac-fusA	introduces the PLtetO-1 promoter when combined with intS reverse integration primer. See textbox.

### Sheet: frr
primer name	sequence	template	additional comment
oKpnI-frr-F	GG GGTACC GTGATTAGCGATATCAGAAAAGATGC	genome	for subcloning into pKD13-Plac-GFP (digested with SpeI and KpnI)
oSpeI-frr-R	G ACTAGT AAGAAATCAGAACTGCATCAGTTC	genome	for subcloning into pKD13-Plac-GFP (digested with SpeI and KpnI)
del-frr_F	GTGTGACTGTCTGGTCTGACTGAGACAAGTTTTCAAGGATTCGTAACGTG ATTCCGGGGATCCGTCGACC	pKD13	deletion of frr
del-frr_R	ACTGAGCGGCGTTTTTGTCGTTCAAGAAATCAGAACTGCATCAGTTCTGC TGTAGGCTGGAGCTGCTTCG	pKD13	deletion of frr
frr-locF	CTTAGCACACTTCCACTGTGTG	genome	verification of frr deletion
frr-locR	TTGAGACAGAATAAAAAGCAAAACGCC	genome	verification of frr deletion

### Sheet: der
primer name	sequence	template	additional comment
oAvrII-der-F	AGTC CCTAGG ATGGTACCTGTGGTCGCGCTTG	genome	for subcloning into pKD13-Plac-tufA (digested with SpeI and AvrII)
oSpeI-der-R	G ACTAGT TTATTTATTTTTCTTGATGTGCTTCATCAG	genome	for subcloning into pKD13-Plac-tufA (digested with SpeI and AvrII)
del-der_F	AATATAGCGTGCGTTGTCTGATGATTTATAAAAATGAGGCTTTAAACATG ATTCCGGGGATCCGTCGACC	pKD13	deletion of der
del-der_R	GGAATGGCAGATAAAATACTTACGGATAATTATTTATTTTTCTTGATGTG TGTAGGCTGGAGCTGCTTCG	pKD13	deletion of der
der-locF	GCAAAAGACGGAACCGTGTAC	genome	verification of der deletion
der-locR	TCAAGCACATGCTGACATTGTG	genome	verification of der deletion

### Sheet: tufAB
primer name	sequence	template	additional comment
fullpKD13-AvrII	AGTC CCTAGG TTTCTCCTCTTTAATGAATTCGGTCA	pKD13-Plac-fusA	Full plasmid PCR to introduce SpeI/KpnI into pKD13-Plac-x
fullpKD13-SpeI	GG ACTAGT TTAATTAGCTGAGTCTAGAGGC	pKD13-Plac-fusA	Full plasmid PCR to introduce SpeI/KpnI into pKD13-Plac-x
oAvrII-tufA-F	AGTC CCTAGG ATG TCTAAAGAAAAATTTGAACGTACAAAACCG	genome	for subcloning into pKD13-Plac-tufA (digested with SpeI and AvrII)
oSpeI-tufA-R	GG ACTAGT TTAGCCCAGAACTTTAGCAACA	genome	for subcloning into pKD13-Plac-tufA (digested with SpeI and AvrII)
tufA-locF	CGTTGCTCAGGCCGTAATTG	genome	verification of tufA deletion
tufA-locR	TTTATTCGTTCTGACAGTACGAATAAG	genome	verification of tufA deletion
tufB-locF	CATTCAACAAGTCGGGCATGTTG	genome	verification of tufB deletion
tufB-locR	GAAAATCACTGATGAGCCAGGTTC	genome	verification of tufB deletion

### Sheet: tsf
primer name	sequence	template	additional comment
oKpnI-tsf-F	GG GGTACC ATGGCTGAAATTACCGCATCC	genome	for subcloning into pKD13-Plac-fusA (digested with SpeI and KpnI)
oSpeI-tsf-R	G ACTAGT TTAAGACTGCTTGGACATCGCA	genome	for subcloning into pKD13-Plac-fusA (digested with SpeI and KpnI)
del-tsf_F	TCTGTGCGGTTTAATGCCGGGCAGATCACATCTCCGAGGATTTTAGAATG ATTCCGGGGATCCGTCGACC	pKD13	deletion of tsf
del-tsf_R	GCCGCCCTCAGGCGGCTCCTTTTTGATAATTAAGACTGCTTGGACATCGC TGTAGGCTGGAGCTGCTTCG	pKD13	deletion of tsf
tsf-locF	AGACCAGGTAGTACACGTTTGG	genome	verification of tsf deletion
tsf-locR	GACATTGTACGTCGCTTTTCAG	genome	verification of tsf deletion

### Sheet: lacI autorepressor
primer name	sequence	template	additional comment
oKpnI-fusA-F	GG GGTACC ATGAAACCAGTAACGTTATACGATGTCG	genome	for subcloning into pKD13-Plac-fusA (digested with SpeI and KpnI)
oSpeI-fusA-R	G ACTAGT TCACTGCCCGCTTTCCAGTC	genome	for subcloning into pKD13-Plac-fusA (digested with SpeI and KpnI)

### Sheet: tetR autorepressor
primer name	sequence	template	additional comment
oKpnI-tetR-F	GG GGTACC ATGTCCAGATTAGATAAAAGTAAAGTGATTAAC	pAS014	pAS014 is essentially pZS12-tetR-Boom (boom stands for degradation tag). Unpublished data, Guet group. Used to subclone into pZA21.
oHindIII-tetR-R	CCC AAGCTT AGACCCACTTTCACATTTAAGTTG	pAS014	pAS014 is essentially pZS12-tetR-Boom (boom stands for degradation tag). Unpublished data, Guet group. Used to subclone into pZA21.

### Sheet: chromosome integration
primer name	sequence	template	additional comment
pKD13-to-galK-F	GTTTGCGCGCAGTCAGCGATATCCATTTTCGCGAATCCGGAGTGTAAGAA GTGTAGGCTGGAGCTGCTTC	pKD13-Py-X	For integration of Py driven gene X together with FRT flanked kanR and TrrnB into galK
pKD13-to-galK-R	ACCATCGGGTGCCAGTGCGGGAGTTTCGTTCAGCACTGTCCTGCTCCTTG CTGTCAAACATGAGAATTAA	pKD13-Py-X	For integration of Py driven gene X together with FRT flanked kanR and TrrnB into galK
galK-ver-F	CCTACTCTATGGGCTGGCAC	genome	PCR check and sequencing of galK integration locus
galK-ver-R	GGAAAGTAAAGTCGCACCCC	genome	PCR check and sequencing of galK integration locus
pKD13-to-intS-F	CCGTAGATTTACAGTTCGTCATGGTTCGCTTCAGATCGTTGACAGCCGCA GTGTAGGCTGGAGCTGCTTC	pKD13-Py-X	For integration of Py driven gene X together with FRT flanked kanR and TrrnB into intS
pKD13-to-intS-R	ATAGTTGTTAAGGTCGCTCACTCCACCTTCTCATCAAGCCAGTCCGCCCA CTGTCAAACATGAGAATTAA	pKD13-Py-X	For integration of Py driven gene X together with FRT flanked kanR and TrrnB into intS
intS-ver-F	GTACTTACCCCGCACTCCAT	genome	PCR check and sequencing of intS integration locus
intS-ver-R	TGTTCAGCACACCAATAGAGG	genome	PCR check and sequencing of intS integration locus
pKD13-to-xylB-F	AGATATATAGATGTGAATTATCCCCCACCCGGTCAGGCAGGGGATAACGT GTGTAGGCTGGAGCTGCTTC	pKD13-Py-X	For integration of Py driven gene X together with FRT flanked kanR and TrrnB into xylB
pKD13-to-xylB-R	GGCCCGGTTATCGGTAGCGATACCGGGCATTTTTTTAAGGAACGATCGAT CTGTCAAACATGAGAATTAA	pKD13-Py-X	For integration of Py driven gene X together with FRT flanked kanR and TrrnB into xylB
xylB-ver-F	CCATATCTACCAGCGATACATTACG	genome	PCR check and sequencing of xylB integration locus
xylB-ver-R	CAGCAAATCCTGAAAGGCCAAATG	genome	PCR check and sequencing of xylB integration locus
pKD13-to-ycaCD-F	TGGGTGAAAATACGCGATATCCCAGCGGCGGTATTATCGATTTATATTAC GTGTAGGCTGGAGCTGCTTC	pKD13-Py-X	For integration of Py driven gene X together with FRT flanked kanR and TrrnB into ycaCD
pKD13-to-ycaCD-R	ACGCGATGCATTGCTCTGAAAGCATAGACGGGAAATATGAGTTTGCTGTG CTGTCAAACATGAGAATTAA	pKD13-Py-X	For integration of Py driven gene X together with FRT flanked kanR and TrrnB into ycaCD
ycaCD-ver-F	GCCAGAGTCAACAAAAGCAGGC	genome	PCR check and sequencing of ycaCD integration locus
ycaCD-ver-R	GCCAGCACGTTATTTTTAAACTTATC	genome	PCR check and sequencing of ycaCD integration locus

### Sheet: sequencing primers
primer name	sequence	template	additional comment
promKan	CAACCTTACCAGAGGGCG	/	binds into the vicinity of kanR promoter and initiates sequencing towards the synthetic promoter and UTR region of pKD13-subcloned genes
TrrnB-rev	AGGATGCGTCATCGCCATTAATTC	/	binds downstream of TrrnB in reverse direction. Sequencing of 3' region of pKD13-subcloned genes.
